# Changing and stable chromatin accessibility supports transcriptional overhaul during neural stem cell activation

**DOI:** 10.1101/2020.01.24.918664

**Authors:** Sun Y. Maybury-Lewis, Abigail K. Brown, Mitchell Yeary, Anna Sloutskin, Shleshma Dhakal, Brendan McCarthy-Sinclair, Tamar Juven-Gershon, Ashley E. Webb

## Abstract

Adult neural stem cells are largely quiescent, and require transcriptional reprogramming to reenter the cell cycle and undergo neurogenesis. However, the precise mechanisms that underlie the rapid transcriptional overhaul during NSC activation remain undefined. Here, we identify the genome-wide chromatin accessibility differences between primary neural stem and progenitor cells in quiescent and activated states. We show that these distinct cellular states exhibit both shared and unique chromatin profiles, which are both associated with gene regulation. Interestingly, we find that accessible chromatin states specific to quiescent or activated cells are active enhancers bound by pro-neurogenic and quiescence factors, ASCL1 and NFI. In contrast, shared sites are gene promoters harboring constitutively accessible chromatin enriched for particular core promoter elements that are functionally associated with translation and metabolic functions. Together, our findings reveal how accessible chromatin states regulate a transcriptional overhaul and drive the switch between quiescence and proliferation in NSC activation.
