## Supplementary Table 7 for "Changing and stable chromatin accessibility supports transcriptional overhaul during neural stem cell activation"

### Sheet: Content
Supplementary Table 7: Oligonucleotide sequences for lentivirus and RT-qPCR experiments
Contents:
	Tab 7A: Oligonucleotide sequences for gRNAs in dCas9-KRAB lentiviral experiments
	Tab 7B: Primer sequences for RT-qPCR experiments

### Sheet: 7A
Name	Target region	Forward	Reverse
gRNA1-1	chr18:15421186-15421208	CACCGTGCCCTGCAGGATAGCTACTTGG	AAACCCAAGTAGCTATCCTGCAGGGCAC
gRNA1-2	chr18:15421319-15421341	CACCGGCGAGGATTTTGAGGTTTACTGG	AAACCCAGTAAACCTCAAAATCCTCGCC
gRNA1-3	chr18:15421476-15421498	CACCGACCTGGCACTCTGGTCCTGTTGG	AAACCCAACAGGACCAGAGTGCCAGGTC

### Sheet: 7B
Target	Forward primer	Reverse primer
Ascl1	GCTGGACTTTACCAACTGGTTC	TCGTTGGCGAGAAACACTAA
Aqp4	AAACTGGGCAAACCACTGGA	AAGGCTTCCTTAAGGCGACG
Gapdh	TGTGTCCGTCGTGGATCTGA	TTGCTGTTGAAGTCGCAGGAG
KRAB	TGTTTGTGGACTTCACCAGGG	AACCCAAGGAAACCAGGTTCTTAT
Nfia	TGTCTGTCCTGATGCTGGTC	TGGTCTGTCTGGAGGATGGT
Nfib	ACGGCAGGCATTTATACCCC	TTGCCGGTAAGATGGGTGTC
Nfic	GCAAACAGTCCCTTTGTGGG	CGGTGATGAAGGAGGGATGG
Nfix	GCCCCACCGAAAAGCAAAAC	GAGACCCCTTTCCGAGGACT
